# CamoTSS: analysis of alternative transcription start sites for cellular phenotypes and regulatory patterns from 5’ scRNA-seq data

**DOI:** 10.1101/2023.04.17.536840

**Authors:** Ruiyan Hou, Chung-Chau Hon, Yuanhua Huang

**Affiliations:** School of Biomedical Sciences, University of Hong Kong, Hong Kong SAR, China; RIKEN Center for Integrative Medical Sciences, Yokohama City, Kanagawa 230-0045, Japan; Graduate School of Integrated Sciences for Life, Hiroshima University, Higashi-Hiroshima, Japan; Department of Statistics and Actuarial Science, University of Hong Kong, Hong Kong SAR, China; Center for Translational Stem Cell Biology, Hong Kong Science and Technology Park, Hong Kong SAR, China

## Abstract

Five-prime single-cell RNA-seq (scRNA-seq) has been widely employed to profile cellular transcriptomes, however, its power of analysing transcription start sites (TSS) has not been fully utilised. Here, we present a computational method suite, CamoTSS, to precisely identify TSS and quantify its expression by leveraging the cDNA on read 1, which enables effective detection of alternative TSS usage. With various experimental data sets, we have demonstrated that CamoTSS can accurately identify TSS and the detected alternative TSS usages showed strong specificity in different biological processes, including cell types across human organs, the development of human thymus, and cancer conditions. As evidenced in nasopharyngeal cancer, alternative TSS usage can also reveal regulatory patterns including systematic TSS dysregulations.
