## supplemental_table for "CamoTSS: analysis of alternative transcription start sites for cellular phenotypes and regulatory patterns from 5’ scRNA-seq data": Supplementary_Table2.xlsx

### Sheet: T_cells
GeneID	n_counts	n_counts_uniq	cdr	intercept	sigma	disease_NPC_ceoff	disease_NPC_ELBO_gain	disease_NPC_pval	disease_NPC_FDR
ENSG00000000460	737	737	0.03345	-1.168	2.484	2.416	14.73	5.68e-08	3.881e-07
ENSG00000002919	1291	1291	0.07541	-5.672	1.466	1.467	9.808	9.465e-06	4.312e-05
ENSG00000003402	3095	3095	0.3866	-0.9281	1.102	-0.5811	14.42	7.89e-08	4.622e-07
ENSG00000005302	2083	2083	0.159	-1.192	1.971	-0.6506	8.099	5.707e-05	0.000195
ENSG00000005844	1460	1460	0.2941	-4.082	0.9809	0.8424	8.432	4.017e-05	0.0001497
ENSG00000007341	949	949	0.04697	1.291	2.018	-1.428	17.51	3.26e-09	3.341e-08
ENSG00000008083	781	781	0.07985	-2.296	0.8233	1.065	9.594	1.184e-05	4.855e-05
ENSG00000008513	2246	2246	0.2103	-4.311	1.643	0.7121	5.9	0.0005925	0.001735
ENSG00000009790	5047	5047	0.5089	0.5827	0.9721	-0.357	10.08	7.091e-06	3.634e-05
ENSG00000010270	2853	2853	0.1219	-2.971	1.898	1.391	32.77	5.724e-16	2.347e-14
ENSG00000010292	528	528	0.05043	1.082	1.481	-1.057	6.112	0.000472	0.001488
ENSG00000013563	543	543	0.03207	-3.338	1.669	2.055	21.16	7.779e-11	1.063e-09
ENSG00000020633	2589	2589	0.2409	-2.278	0.8372	-1.109	15.71	2.078e-08	1.704e-07
ENSG00000025708	2128	2128	0.2553	0.5399	1.259	-1.203	25.84	6.547e-13	1.342e-11
ENSG00000034053	1416	1416	0.08213	-3.69	1.862	1.29	17.89	2.217e-09	2.273e-08
ENSG00000034677	3158	3158	0.2888	-4.189	1.25	0.9362	18.3	1.448e-09	1.979e-08
ENSG00000036448	131	131	0.007041	0.3904	2.298	-4.865	11.8	1.183e-06	8.505e-06
ENSG00000038274	4515	4515	0.4281	-3.164	0.4931	0.5734	11.15	2.325e-06	1.362e-05
ENSG00000040633	1082	1082	0.0667	-0.08912	1.751	-0.7385	6.648	0.0002659	0.00109
ENSG00000042088	2150	2150	0.08689	-3.387	0.9766	0.887	10.46	4.795e-06	2.458e-05
ENSG00000047315	3749	3749	0.1925	-2.844	1.081	-0.4682	6.015	0.0005234	0.001951
ENSG00000047579	2958	2958	0.1134	-8.221	2.132	5.248	179.1	6.991e-80	2.866e-78
ENSG00000048740	2649	2649	0.4075	-3.474	0.507	-0.7421	6.982	0.0001864	0.0008491
ENSG00000049246	126	126	0.01457	2.497	1.514	-3.113	11.75	1.245e-06	8.505e-06
ENSG00000054282	2576	2576	0.1127	-5.145	0.7084	1.665	22.74	1.546e-11	3.169e-10
ENSG00000057657	2231	2231	0.1132	1.961	1.535	-0.5214	5.323	0.001104	0.003771
ENSG00000058668	3887	3887	0.2461	-2.924	0.6596	-0.6174	5.342	0.001081	0.005538
ENSG00000060982	289	289	0.05926	-2.71	0.9883	1.995	4.976	0.001606	0.006586
ENSG00000064490	2490	2490	0.1415	-1.772	1.194	-0.9667	19.92	2.754e-10	3.764e-09
ENSG00000064601	4592	4592	0.3037	-2.922	0.3403	-0.5399	4.997	0.001571	0.006586
ENSG00000065357	4910	4910	0.2984	-2.146	1.29	0.4611	14.1	1.09e-07	1.117e-06
ENSG00000065809	1846	1846	0.2575	3.569	1.522	-2.459	121.1	1.279e-54	5.243e-53
ENSG00000066379	4936	4936	0.2815	-3.534	0.3132	0.5204	5.969	0.0005499	0.003221
ENSG00000068831	2257	2257	0.1357	-3.852	1.783	0.8058	8.201	5.126e-05	0.0003524
ENSG00000069020	1046	1046	0.0733	-2.842	1.658	2.601	59.04	1.67e-27	3.423e-26
ENSG00000069424	4217	4217	0.2195	-1.86	1.167	0.3746	8.195	5.157e-05	0.0003524
ENSG00000075234	973	973	0.04595	-2.527	1.162	0.8861	7.347	0.0001264	0.001728
ENSG00000075884	4293	4293	0.399	-0.3709	1.371	-0.9457	37.82	3.408e-18	1.397e-16
ENSG00000077150	3069	3069	0.1515	0.5521	1.15	-0.4459	6.378	0.000355	0.003639
ENSG00000077157	294	294	0.02491	-3.768	1.068	2.107	11.02	2.666e-06	5.464e-05
ENSG00000080503	2041	2041	0.2023	1.823	1.761	-0.6081	11.22	2.177e-06	4.463e-05
ENSG00000080986	590	590	0.03663	-1.401	0.868	1.948	6.282	0.0003934	0.004032
ENSG00000081181	537	537	0.01628	-3.912	1.159	2.233	6.551	0.000295	0.004031
ENSG00000082805	617	617	0.03683	-3.919	0.4701	1.318	5.435	0.0009777	0.006681
ENSG00000084090	2888	2888	0.2072	-0.9362	1.533	0.9266	31.99	1.256e-15	5.151e-14
ENSG00000085511	1767	1767	0.09031	-2.617	0.7892	-0.8344	5.606	0.0008131	0.006668
ENSG00000088179	1667	1667	0.1378	-0.966	2.085	0.7971	9.218	1.757e-05	0.0001441
ENSG00000089094	563	563	0.08661	-4.395	2.027	0.9936	6.633	0.0002701	0.001846
ENSG00000092929	1703	1703	0.1439	1.3	2.113	-0.595	5.284	0.001151	0.004719
ENSG00000092931	1787	1787	0.105	-2.114	1.59	-0.6149	6.29	0.00039	0.002284
ENSG00000095066	968	968	0.08176	-2.805	2.104	1.368	14.72	5.775e-08	7.892e-07
ENSG00000095794	3578	3578	0.2059	-0.7351	1.553	-0.9144	24.06	3.994e-12	1.638e-10
ENSG00000095951	606	606	0.05193	-3.796	1.136	1.216	10.63	4.012e-06	4.112e-05
ENSG00000096717	207	207	0.02849	-2.469	2.359	1.792	4.623	0.002361	0.008801
ENSG00000099284	208	208	0.01388	-4.167	1.64	1.884	5.73	0.0007109	0.003643
ENSG00000099917	3575	3575	0.2136	-1.397	1.461	0.7034	16.51	9.105e-09	1.867e-07
ENSG00000099991	2482	2482	0.1507	-0.7047	2.094	0.4163	5.573	0.0008425	0.003838
ENSG00000100209	1459	1459	0.06418	-2.774	1.423	1.106	16.64	8.019e-09	3.288e-07
ENSG00000100354	1244	1244	0.2641	-0.7423	1.544	0.5233	5.416	0.0009973	0.008178
ENSG00000100376	1977	1977	0.1079	-1.636	2.201	-0.8133	10.18	6.4e-06	0.0001312
ENSG00000100429	2679	2679	0.1262	-3.062	0.6126	-0.8312	5.48	0.0009312	0.008178
ENSG00000100599	1027	1027	0.1068	-0.9291	1.862	-1.022	9.595	1.183e-05	0.0001617
ENSG00000101199	1261	1261	0.06333	-1.143	1.965	-0.6725	5.106	0.001396	0.009538
ENSG00000101997	1925	1925	0.08376	-3.909	0.607	1.191	9.899	8.61e-06	0.0001765
ENSG00000102125	3420	3420	0.1366	-4.071	0.4395	0.753	6.561	0.0002919	0.002992
ENSG00000103194	3148	3148	0.1645	-2.386	1.326	-0.6573	7.338	0.0001277	0.001745
ENSG00000103479	3895	3895	0.3122	-1.515	1.292	-0.8649	24.06	4.022e-12	1.649e-10
ENSG00000103490	3054	3054	0.2071	-2.389	0.5019	-0.6644	5.564	0.0008502	0.00619
ENSG00000103495	2536	2536	0.1819	-3.013	1.076	0.4932	4.967	0.001622	0.0095
ENSG00000103769	4339	4339	0.3085	-2.418	0.3749	-0.6122	5.505	0.0009059	0.00619
ENSG00000104964	4565	4565	0.3922	0.9627	1.376	-0.5218	17.42	3.582e-09	1.469e-07
ENSG00000106348	1875	1875	0.08042	-0.7643	2.166	-0.843	10.81	3.324e-06	6.815e-05
ENSG00000106399	4149	4149	0.2338	-2.831	0.3324	-0.5902	5.518	0.0008934	0.009157
ENSG00000106683	548	548	0.04351	-0.8866	0.872	-1.312	5.997	0.0005335	0.007291
ENSG00000107968	1456	1456	0.1538	-2.684	1.185	0.8383	10.58	4.203e-06	4.308e-05
ENSG00000108219	5174	5174	0.2728	-2.889	0.5991	0.895	27.58	1.11e-13	1.518e-12
ENSG00000108523	3925	3925	0.3583	-1.517	1.268	0.7425	28.46	4.562e-14	9.352e-13
ENSG00000109689	784	784	0.08221	-0.616	1.538	0.9211	8.649	3.195e-05	0.000262
ENSG00000109805	450	450	0.02059	-0.8431	1.143	1.876	5.217	0.001237	0.008454
ENSG00000110031	3973	3973	0.3929	0.3613	1.555	-0.9834	37.21	6.291e-18	2.58e-16
ENSG00000110768	2216	2216	0.1217	-3.754	0.5395	0.9863	10.63	4.006e-06	3.285e-05
ENSG00000111817	947	947	0.05474	0.6451	2.537	0.8987	6.472	0.0003209	0.00188
ENSG00000111913	1939	1939	0.2816	-4.291	0.4247	1.275	13.64	1.758e-07	2.402e-06
ENSG00000112096	2967	2967	0.1586	-2.518	1.334	0.6491	12.45	6.054e-07	6.205e-06
ENSG00000112576	5045	5045	0.4373	-5.268	1.249	1.569	110.5	5.709e-50	2.341e-48
ENSG00000112655	241	241	0.01604	-3.536	1.303	1.787	5.581	0.0008345	0.004277
ENSG00000112659	916	916	0.07248	2.552	1.772	-3.948	53.45	4.67e-25	9.572e-24
ENSG00000113263	6714	6714	0.3151	-4.309	0.5319	0.5608	9.746	1.01e-05	6.9e-05
ENSG00000114439	1902	1902	0.2123	-3.731	0.5097	0.7133	5.132	0.001357	0.007949
ENSG00000114473	546	546	0.03638	-3.549	1.989	1.317	5.592	0.0008253	0.00564
ENSG00000115232	2991	2991	0.2837	-2.07	0.8877	0.4786	8.474	3.843e-05	0.0006969
ENSG00000115525	549	549	0.05327	-0.4201	1.982	1.032	6.233	0.0004145	0.003399
ENSG00000115604	1199	1199	0.05934	0.45	1.415	-0.6217	6.481	0.0003178	0.003258
ENSG00000115685	4542	4542	0.2386	-2.634	0.5886	-0.6167	11.4	1.794e-06	7.357e-05
ENSG00000115687	4904	4904	0.2175	-3.849	0.6289	0.7325	8.205	5.099e-05	0.0006969
ENSG00000116044	1965	1965	0.1791	-0.1724	1.871	1.158	28.31	5.269e-14	7.201e-13
ENSG00000116260	1932	1932	0.1003	-4.651	0.9016	2.904	71.6	5.33e-33	2.185e-31
ENSG00000116670	1539	1539	0.1639	-4.452	0.7522	1.1	5.006	0.001555	0.005796
ENSG00000116731	1280	1280	0.12	-1.699	1.918	0.6313	5.352	0.001069	0.00478
ENSG00000116754	3385	3385	0.4795	-1.855	0.9685	0.3945	8.747	2.883e-05	0.000197
ENSG00000117419	892	892	0.1056	-8.45	2.769	6.795	57.49	7.932e-27	1.626e-25
ENSG00000118292	212	212	0.007977	4.209	0.9043	-1.925	5.272	0.001166	0.00478
ENSG00000118503	5236	5236	0.5106	-4.488	0.3153	0.6604	5.749	0.0006967	0.003571
ENSG00000118564	4300	4300	0.169	-7.386	1.078	0.9303	11.75	1.249e-06	1.024e-05
ENSG00000119335	1421	1421	0.3098	2.393	0.9632	-0.604	8.019	6.206e-05	0.0003635
ENSG00000119705	4154	4154	0.2296	-2.316	0.3439	-1.229	20.95	9.654e-11	9.895e-10
ENSG00000120278	413	413	0.02934	-2.829	1.304	1.135	4.886	0.001771	0.009077
ENSG00000120899	2016	2016	0.1726	-2.483	1.391	1.026	24.77	1.944e-12	3.986e-11
ENSG00000122223	1603	1603	0.07191	0.1346	1.388	-1.633	32.46	7.8e-16	3.198e-14
ENSG00000122644	3254	3254	0.1365	-3.618	1.475	0.6862	8.993	2.226e-05	0.0001825
ENSG00000122873	1652	1652	0.08494	-3.62	0.6095	1.571	18.17	1.659e-09	2.267e-08
ENSG00000123154	1520	1520	0.0628	-2.983	1.067	0.8465	11.7	1.313e-06	1.346e-05
ENSG00000123600	427	427	0.118	-4.084	1.199	1.716	8.1	5.702e-05	0.0003896
ENSG00000123636	885	885	0.07285	-3.895	0.6402	1.216	6.802	0.0002258	0.001322
ENSG00000124507	612	612	0.03101	0.1237	1.479	-2.126	14.42	7.862e-08	1.612e-06
ENSG00000126561	3386	3386	0.1746	-4.267	0.3712	1.084	13.32	2.441e-07	3.336e-06
ENSG00000127084	2385	2385	0.2358	-1.815	0.9238	-0.8561	8.937	2.36e-05	0.0002419
ENSG00000128271	3262	3262	0.1124	-4.297	0.5932	0.8816	14.51	7.166e-08	1.612e-06
ENSG00000128951	4579	4579	0.3292	-6.918	1.883	0.593	7.887	7.137e-05	0.0007315
ENSG00000130770	4630	4630	0.5171	-2.067	0.3278	-0.8251	13.7	1.646e-07	6.751e-06
ENSG00000131018	3309	3309	0.2301	0.0511	1.734	-0.1987	4.964	0.001628	0.009536
ENSG00000131196	2594	2594	0.1074	-2.816	2.436	-0.6538	8.695	3.044e-05	0.0004161
ENSG00000131370	1385	1385	0.1082	-2.127	0.5418	0.7625	5.201	0.001259	0.008602
ENSG00000131446	647	647	0.2627	-2.55	1.219	1.263	9.221	1.752e-05	0.0003592
ENSG00000132153	3782	3782	0.1551	-0.4143	1.501	-0.3507	5.979	0.0005443	0.004463
ENSG00000132405	1086	1086	0.07545	-2.817	1.618	1.088	11.16	2.302e-06	4.72e-05
ENSG00000132434	144	144	0.05547	-3.604	1.561	3.553	8.357	4.345e-05	0.0004454
ENSG00000132600	1782	1782	0.0772	-2.451	0.8719	0.8016	8.779	2.788e-05	0.000381
ENSG00000133943	2216	2216	0.1086	-1.532	1.839	0.7845	11.59	1.468e-06	4.72e-05
ENSG00000134574	3401	3401	0.1358	-3.402	0.2787	0.771	4.938	0.001674	0.008581
ENSG00000134882	4285	4285	0.26	-2.318	0.7651	-0.4165	6.287	0.0003913	0.002674
ENSG00000135426	4374	4374	0.203	-3.546	0.9873	0.4938	5.227	0.001223	0.007166
ENSG00000135480	73	73	0.003581	0.04494	0.8995	-3.515	7.06	0.0001715	0.001406
ENSG00000135679	1350	1350	0.0932	-3.886	1.578	1.616	20.54	1.464e-10	2.001e-09
ENSG00000135821	2119	2119	0.08189	-2.305	0.9427	-0.9434	9.45	1.378e-05	0.0001412
ENSG00000135925	352	352	0.04176	1.927	1.843	-2.73	23.02	1.157e-11	2.372e-10
ENSG00000136280	4153	4153	0.2285	-2.679	1.274	0.7778	31.22	2.757e-15	1.13e-13
ENSG00000136758	4289	4289	0.2965	1.45	1.446	-0.5292	15.28	3.242e-08	1.329e-06
ENSG00000136932	876	876	0.1095	-2.956	1.564	1.384	11.46	1.688e-06	3.461e-05
ENSG00000138795	632	632	0.2052	-2.07	1.877	-1.039	5.378	0.001039	0.004733
ENSG00000138835	1211	1211	0.1258	0.4656	1.907	1.176	14.47	7.442e-08	1.526e-06
ENSG00000139146	2836	2836	0.1622	-1.273	1.984	0.5983	9.146	1.895e-05	9.709e-05
ENSG00000139187	2791	2791	0.1455	-3.803	2.728	0.9273	11.71	1.297e-06	1.064e-05
ENSG00000139579	3647	3647	0.1302	-0.6102	1.275	-1.131	33.35	3.161e-16	1.296e-14
ENSG00000140396	186	186	0.09275	-0.7191	1.794	-2.499	9.573	1.211e-05	7.093e-05
ENSG00000140931	6300	6300	0.232	-1.97	1.117	-0.5616	12.69	4.713e-07	4.831e-06
ENSG00000141298	2738	2738	0.2299	-2.4	1.559	0.5536	13.71	1.634e-07	2.234e-06
ENSG00000141376	1153	1153	0.05661	-4.253	1.147	0.9523	9.794	9.605e-06	6.564e-05
ENSG00000141526	2565	2565	0.09479	-3.283	1.507	1.375	30.18	7.868e-15	3.226e-13
ENSG00000141556	975	975	0.1352	0.08441	1.497	1.458	22.54	1.894e-11	3.883e-10
ENSG00000141562	3918	3918	0.2062	-1.127	1.064	-0.3841	7.748	8.271e-05	0.0006782
ENSG00000142546	5326	5326	0.3374	-3.361	3.008	-0.8244	6.541	0.0002982	0.002038
ENSG00000142875	3376	3376	0.2212	-2.787	0.9539	0.6664	13.33	2.436e-07	3.329e-06
ENSG00000143321	601	601	0.08571	-2.821	1.046	1.206	5.727	0.0007132	0.004178
ENSG00000143851	664	664	0.396	0.7431	1.872	-1.126	8.152	5.395e-05	0.000553
ENSG00000144524	1998	1998	0.08127	0.02757	1.901	0.7579	9.502	1.305e-05	0.000107
ENSG00000144674	2304	2304	0.2186	-4.572	0.3701	1.242	11.57	1.51e-06	2.064e-05
ENSG00000145349	1632	1632	0.1118	-2.547	1.528	0.6795	7.503	0.0001072	0.000628
ENSG00000145675	4089	4089	0.2455	1.512	1.938	-0.5967	13.47	2.097e-07	4.298e-06
ENSG00000145703	780	780	0.1342	0.603	1.888	-0.9929	7.571	9.976e-05	0.000628
ENSG00000146285	6931	6931	0.3172	-2.116	1.708	-0.3612	10.98	2.772e-06	2.841e-05
ENSG00000147010	4764	4764	0.4202	1.891	0.9746	-0.2517	6.151	0.0004527	0.00232
ENSG00000147457	1890	1890	0.1694	1.117	1.655	-1.432	35.54	3.416e-17	1.401e-15
ENSG00000148700	1818	1818	0.2648	-2.329	0.9408	-0.5943	5.069	0.001452	0.007442
ENSG00000149091	2500	2500	0.2075	-1.59	1.496	-1.103	17.02	5.396e-09	7.375e-08
ENSG00000149150	359	359	0.0363	-1.057	1.562	-1.348	5.848	0.0006262	0.004279
ENSG00000149428	560	560	0.08811	-4.822	0.7462	2.514	24.82	1.854e-12	7.602e-11
ENSG00000150637	837	837	0.07895	-2.179	2.18	1.187	9.328	1.565e-05	0.0001292
ENSG00000150995	827	827	0.09499	-4.298	0.6209	2.094	17.5	3.298e-09	6.761e-08
ENSG00000151689	1073	1073	0.06845	-0.5589	1.681	-0.927	9.322	1.576e-05	0.0001292
ENSG00000152082	4207	4207	0.2262	-3.266	0.4376	0.5345	5.272	0.001165	0.006826
ENSG00000153944	1867	1867	0.14	-4.235	0.3912	1.334	10.88	3.086e-06	0.0001265
ENSG00000154124	954	954	0.07737	-2.69	0.6791	1.088	7.317	0.0001305	0.002675
ENSG00000157978	5073	5073	0.1619	1.644	2.011	-0.5824	14.57	6.763e-08	1.386e-06
ENSG00000159023	4307	4307	0.2536	-3.477	1.228	0.7502	21.56	5.133e-11	2.104e-09
ENSG00000159216	1287	1287	0.1424	-4.632	0.6038	1.378	11.26	2.088e-06	2.853e-05
ENSG00000160271	3779	3779	0.1816	-2.594	0.7316	-0.91	15.12	3.819e-08	7.829e-07
ENSG00000162607	2960	2960	0.1591	-2.908	0.5505	0.7433	7.3	0.0001329	0.001817
ENSG00000163219	1590	1590	0.2317	0.1093	1.393	0.838	16.51	9.11e-09	3.735e-07
ENSG00000163508	265	265	0.1438	1.772	1.227	-1.855	4.698	0.002175	0.00991
ENSG00000163818	442	442	0.03073	-2.173	1.223	-1.306	6.4	0.0003466	0.00203
ENSG00000164054	3904	3904	0.4785	-1.37	1.45	0.8187	32.93	4.84e-16	1.985e-14
ENSG00000164104	4284	4284	0.2846	-2.894	0.8164	0.4644	4.908	0.00173	0.008867
ENSG00000164466	5345	5345	0.2448	-3.313	1.176	-0.4327	8.063	5.927e-05	0.000452
ENSG00000164483	3833	3833	0.1458	-0.05155	1.505	-0.6678	21.42	5.965e-11	1.223e-09
ENSG00000164674	5016	5016	0.1803	-3.392	1.179	-0.6933	8.778	2.789e-05	0.0003812
ENSG00000164867	281	281	0.01225	-4.012	2.042	1.933	7.959	6.614e-05	0.000452
ENSG00000164889	586	586	0.03964	-4.352	1.953	1.664	8.416	4.083e-05	0.0004185
ENSG00000165929	8235	8235	0.3404	-4.223	0.2463	0.5604	7.979	6.478e-05	0.0008854
ENSG00000166508	1596	1596	0.0849	-0.7115	0.7642	-1.368	6.971	0.0001885	0.001932
ENSG00000166801	2753	2753	0.151	-6.984	1.082	0.6123	5.837	0.0006336	0.005196
ENSG00000167257	2241	2241	0.09202	1.405	1.968	-1.156	25.07	1.426e-12	5.847e-11
ENSG00000167543	2779	2779	0.1324	-1.299	1.405	-0.9233	19	7.06e-10	1.447e-08
ENSG00000168000	1264	1264	0.08644	-1.099	1.969	-0.9394	9.625	1.147e-05	9.405e-05
ENSG00000168016	2378	2378	0.1474	0.5871	1.796	-1.732	70.41	1.763e-32	3.615e-31
ENSG00000168385	3344	3344	0.2997	-2.5	0.7499	-0.5489	7.625	9.415e-05	0.0006434
ENSG00000168675	2866	2866	0.2409	-0.8179	1.309	-1.056	24.09	3.903e-12	4e-11
ENSG00000169220	1067	1067	0.2343	-1.437	2.195	-0.8768	6.435	0.0003337	0.001955
ENSG00000169756	3049	3049	0.2705	2.653	1.464	-1.574	88.92	1.432e-40	5.873e-39
ENSG00000169764	3876	3876	0.2148	-3.409	1.553	1.353	45.72	1.155e-21	1.579e-20
ENSG00000169814	1094	1094	0.04562	-1.67	1.702	-0.8681	6.269	0.0003987	0.002043
ENSG00000170892	3052	3052	0.1198	-1.162	1.503	-1.25	40.05	3.557e-19	1.458e-17
ENSG00000171206	1465	1465	0.119	-1.935	1.756	0.7162	8.721	2.963e-05	0.000405
ENSG00000171552	1141	1141	0.1177	-2.1	1.823	1.712	31.03	3.347e-15	6.86e-14
ENSG00000171574	876	876	0.03854	-2.755	2.094	0.922	6.56	0.000292	0.002394
ENSG00000171681	2422	2422	0.2463	-2.6	1.134	0.5807	7.979	6.475e-05	0.0006637
ENSG00000172262	2570	2570	0.1219	1.182	2.072	-0.8195	16.64	7.98e-09	1.033e-07
ENSG00000172354	4143	4143	0.4072	-2.595	0.5173	-0.782	16.41	1.008e-08	1.033e-07
ENSG00000172493	919	919	0.07957	-2.429	2.179	0.9114	7.124	0.0001603	0.001314
ENSG00000172575	971	971	0.1819	-4.739	1.286	2.468	45.39	1.602e-21	6.568e-20
ENSG00000172673	6999	6999	0.2689	-0.3951	1.749	0.4999	18.59	1.082e-09	2.217e-08
ENSG00000173848	398	398	0.01705	-4.908	1.589	1.342	6.172	0.0004423	0.003023
ENSG00000174171	320	320	0.03378	-0.1031	1.53	-1.828	6.404	0.0003453	0.002831
ENSG00000174837	413	413	0.0173	1.013	1.15	-4.579	43.93	7.02e-21	2.878e-19
ENSG00000175779	572	572	0.02584	-1.427	1.189	-1.254	6.829	0.0002193	0.002831
ENSG00000176986	1632	1632	0.1105	-3.338	0.7395	1.725	41.24	1.064e-19	2.182e-18
ENSG00000177311	3053	3053	0.2618	-2.485	0.7356	-0.5031	6.462	0.0003245	0.002831
ENSG00000178188	1907	1907	0.1094	-3.439	1.421	0.536	7.248	0.0001404	0.001151
ENSG00000178878	456	456	0.02629	-0.8022	1.165	-2.169	15.42	2.796e-08	3.821e-07
ENSG00000179222	1897	1897	0.08494	-2.953	1.678	0.945	15.73	2.038e-08	3.821e-07
ENSG00000180376	2787	2787	0.1282	-1.993	1.381	-0.6311	8.721	2.962e-05	0.0003036
ENSG00000180628	3062	3062	0.1468	1.955	1.805	-1.246	45.75	1.112e-21	4.561e-20
ENSG00000181847	7060	7060	0.3821	-4.498	0.269	0.9956	12.81	4.142e-07	4.922e-06
ENSG00000182010	86	86	0.04933	0.1343	1.572	3.356	5.4	0.001015	0.005204
ENSG00000182621	244	244	0.01355	-4.722	1.205	2.449	12.67	4.802e-07	4.922e-06
ENSG00000182809	814	814	0.02275	2.275	2.589	-1.608	9.045	2.106e-05	0.0001439
ENSG00000183878	1871	1871	0.07847	-4.044	0.8174	0.827	6.162	0.0004471	0.002619
ENSG00000184005	168	168	0.01717	-3.047	1.356	3.778	17.4	3.667e-09	7.517e-08
ENSG00000184489	1340	1340	0.06703	-5.652	1.76	2.001	32.63	6.559e-16	2.689e-14
ENSG00000185022	562	562	0.02466	-0.6568	1.842	1.293	9.378	1.486e-05	0.0001218
ENSG00000185811	2150	2150	0.4004	0.4377	1.245	-0.4221	5.65	0.0007754	0.004101
ENSG00000185880	3563	3563	0.1564	-4.109	0.9743	1.702	42.7	2.434e-20	9.978e-19
ENSG00000186654	1665	1665	0.06467	-1.894	1.417	-0.9025	10.18	6.412e-06	5.258e-05
ENSG00000186827	9021	9021	0.2077	-2.084	0.9473	-1.342	31.57	1.929e-15	3.955e-14
ENSG00000186918	61	61	0.0199	-3.399	1.522	3.073	5.62	0.0008002	0.004101
ENSG00000187210	1414	1414	0.07138	-4.61	2.206	1.354	7.44	0.0001146	0.0007832
ENSG00000187630	1426	1426	0.06898	1.295	1.714	-1.136	19.57	3.949e-10	5.397e-09
ENSG00000196141	1129	1129	0.1103	-4.55	2.192	2.424	14.51	7.153e-08	7.332e-07
ENSG00000197299	724	724	0.04465	-2.729	1.631	1.767	16.23	1.211e-08	1.655e-07
ENSG00000197548	1512	1512	0.0689	-5.418	1.131	2.445	27.6	1.09e-13	2.234e-12
ENSG00000198055	3253	3253	0.1816	-0.7612	1.476	-0.9466	30.43	6.157e-15	2.524e-13
ENSG00000198551	960	960	0.03899	-0.8477	1.733	-0.7904	5.553	0.0008604	0.00392
ENSG00000203666	891	891	0.04884	-4.2	1.979	1.004	7.079	0.000168	0.001148
ENSG00000203896	6665	6665	0.3653	-3.39	0.6296	0.479	10.87	3.109e-06	4.814e-05
ENSG00000204220	4070	4070	0.1731	-2.405	0.3887	-0.7821	10.09	7.04e-06	5.773e-05
ENSG00000204264	3982	3982	0.5576	-2.012	0.4373	-0.5754	10.48	4.696e-06	4.814e-05
ENSG00000204482	330	330	0.03687	1.198	1.856	-2.373	10.75	3.547e-06	4.814e-05
ENSG00000205268	802	802	0.1317	-0.5996	1.964	-0.9034	6.316	0.0003793	0.001944
ENSG00000213015	2733	2733	0.1242	0.1712	1.485	-1.037	24.71	2.07e-12	8.489e-11
ENSG00000213096	920	920	0.04522	-1.665	1.647	-0.8526	6.445	0.0003304	0.001935
ENSG00000213145	5457	5457	0.6935	-1.01	0.9137	-0.6789	22.43	2.121e-11	4.348e-10
ENSG00000213654	3593	3593	0.6122	-3.972	0.3033	0.7096	6.739	0.0002414	0.00198
ENSG00000213741	1625	1625	0.9383	-2.934	0.8355	0.7408	5.678	0.0007524	0.004533
ENSG00000214193	118	118	0.007285	-1.045	1.209	-2.278	5.651	0.000774	0.004533
ENSG00000215252	3260	3260	0.1794	-3.661	0.9634	1.174	38.98	1.054e-18	4.323e-17
ENSG00000221946	2303	2303	0.06137	-3.756	0.9163	0.8629	7.099	0.0001646	0.001687
ENSG00000225889	444	444	0.0186	-1.865	1.105	-1.666	10.73	3.606e-06	4.928e-05
ENSG00000234745	1411	1411	0.9876	-2.137	0.5495	1.175	15.26	3.314e-08	4.53e-07
ENSG00000235194	996	996	0.05795	0.159	1.853	-1.336	17.64	2.861e-09	5.864e-08
ENSG00000235831	421	421	0.02304	0.6866	1.121	-1.853	5.598	0.0008198	0.006722
ENSG00000245937	1406	1406	0.07098	-3.93	0.3806	1.299	10.44	4.898e-06	5.021e-05
ENSG00000249859	2216	2216	0.1046	1.728	1.959	-1.439	41.33	9.724e-20	3.987e-18
ENSG00000265148	1166	1166	0.07521	-3.302	0.8062	1.202	13.67	1.709e-07	4.955e-06
ENSG00000285077	248	248	0.01095	-1.036	1.213	-1.781	5.794	0.000664	0.009627

### Sheet: B_cells
GeneID	n_counts	n_counts_uniq	cdr	intercept	sigma	disease_NPC_ceoff	disease_NPC_ELBO_gain	disease_NPC_pval	disease_NPC_FDR
ENSG00000003402	1780	1780	0.2337	-0.2566	1.085	-0.9559	22.05	3.109e-11	1.306e-09
ENSG00000005187	1724	1724	0.05561	-5.222	0.523	1.189	14.56	6.831e-08	9.563e-07
ENSG00000005302	2406	2406	0.1783	-0.7802	1.796	-0.5421	9.191	1.807e-05	0.0001265
ENSG00000007341	853	853	0.04495	-0.9498	1.543	-0.8028	6.209	0.0004252	0.002232
ENSG00000008083	573	573	0.07853	-2.317	1.126	0.8586	4.904	0.001738	0.008109
ENSG00000008130	1175	1175	0.1217	-3.178	1.074	1.298	21.15	7.856e-11	1.65e-09
ENSG00000013563	1078	1078	0.05791	0.5599	2.055	0.8959	7.406	0.0001187	0.0007124
ENSG00000015475	320	320	0.1716	-0.01488	2.234	-1.926	9.386	1.473e-05	0.0001237
ENSG00000020577	500	500	0.03606	-3.42	1.523	1.659	12.36	6.602e-07	6.932e-06
ENSG00000020633	1476	1476	0.1982	0.7783	1.336	-1.121	22.11	2.929e-11	4.1e-10
ENSG00000025708	3469	3469	0.3548	0.5154	1.192	-0.8985	45.02	2.332e-21	9.793e-20
ENSG00000042980	7067	7067	0.531	-0.7209	1.462	0.3893	12.07	8.955e-07	9.403e-06
ENSG00000048052	3992	3992	0.173	-0.3028	2.159	0.8558	26.39	3.721e-13	7.814e-12
ENSG00000058091	1353	1353	0.1029	-1.898	1.952	0.9729	12.05	9.186e-07	1.286e-05
ENSG00000061656	3708	3708	0.06017	-2.099	1.252	-1.273	11.54	1.547e-06	1.612e-05
ENSG00000062194	3599	3599	0.3544	-3.61	0.4988	0.621	9.745	1.011e-05	7.08e-05
ENSG00000062716	2307	2307	0.2124	-3.908	0.5627	0.8955	13.61	1.814e-07	3.809e-06
ENSG00000063176	988	988	0.07051	-1.556	1.555	-1.048	11.34	1.919e-06	1.612e-05
ENSG00000064490	3978	3978	0.1844	-1.242	1.238	-0.9103	29.96	9.892e-15	4.155e-13
ENSG00000064601	3684	3684	0.2688	-2.227	0.3547	-0.61	5.622	0.0007992	0.002797
ENSG00000065809	1079	1079	0.2543	-2.803	0.4677	-1.429	7.808	7.761e-05	0.0003624
ENSG00000065883	1226	1226	0.1534	-2.362	1.412	0.7941	8.164	5.325e-05	0.0003195
ENSG00000066923	6815	6815	0.2214	-2.93	1.161	-0.6372	7.647	9.196e-05	0.0003862
ENSG00000068028	1286	1286	0.2672	-3.769	0.5712	1.053	7.807	7.766e-05	0.0003624
ENSG00000068831	3723	3723	0.3776	-2.327	1.587	0.4748	6.667	0.0002607	0.0009954
ENSG00000072736	2372	2372	0.1874	-3.138	0.6594	0.5251	5.766	0.0006839	0.007181
ENSG00000072858	4131	4131	0.1809	0.3862	2.026	-0.837	27.28	1.51e-13	6.34e-12
ENSG00000073910	57	57	0.0112	-1.727	1.271	4.298	13.91	1.326e-07	2.785e-06
ENSG00000075240	87	87	0.03729	1.452	1.782	-2.539	6.44	0.0003319	0.004647
ENSG00000079616	2856	2856	0.1015	-3.643	2	0.8988	14.53	7.011e-08	4.92e-07
ENSG00000082293	2610	2610	0.1298	-3.075	1.678	1.162	31.75	1.609e-15	6.756e-14
ENSG00000082438	3025	3025	0.2555	1.012	1.784	-1.025	30.69	4.685e-15	9.838e-14
ENSG00000082805	1001	1001	0.07742	-2.831	1.316	0.871	8.397	4.167e-05	0.00025
ENSG00000083097	601	601	0.05157	-4.779	0.5882	2.478	22.66	1.67e-11	2.338e-10
ENSG00000084070	3589	3589	0.2661	-2.948	0.595	0.7703	14.53	7.029e-08	4.92e-07
ENSG00000084090	4695	4695	0.3006	-0.9281	1.37	0.5517	20.78	1.142e-10	1.199e-09
ENSG00000095066	1570	1570	0.114	-2.302	1.67	0.7748	10.41	5.07e-06	0.0001065
ENSG00000095794	3829	3829	0.2204	0.3882	1.786	-0.4075	8.442	3.973e-05	0.0004172
ENSG00000096996	2792	2792	0.1316	0.04882	1.762	-0.464	9.945	8.206e-06	0.0001149
ENSG00000099875	739	739	0.1618	-2.475	1.477	1.263	14.4	8.011e-08	3.365e-06
ENSG00000100031	418	418	0.02474	-4.534	1.295	1.711	5.535	0.0008772	0.00614
ENSG00000100097	3409	3409	0.1937	-0.5625	1.011	-1.213	21.12	8.09e-11	3.398e-09
ENSG00000100209	3770	3770	0.1498	-3.42	1.174	0.4729	8.773	2.804e-05	0.0003925
ENSG00000100354	1843	1843	0.3537	-2.415	1.396	0.7312	14.77	5.461e-08	1.147e-06
ENSG00000100503	1030	1030	0.2192	-3.69	0.6196	0.7972	4.823	0.001899	0.00886
ENSG00000100519	4452	4452	0.2286	-1.791	0.6856	-0.4836	5.765	0.0006845	0.00575
ENSG00000100592	1443	1443	0.09207	-4.289	0.5232	0.7662	5.362	0.001057	0.006345
ENSG00000100982	4562	4562	0.2019	-3.769	0.2761	0.5848	5.204	0.001255	0.006589
ENSG00000101057	805	805	0.0412	0.02292	1.969	1.071	6.107	0.0004746	0.004983
ENSG00000101294	5240	5240	0.3098	-0.9851	0.9393	-0.9728	33.09	4.116e-16	1.729e-14
ENSG00000101972	2335	2335	0.197	-2.012	1.457	0.4186	5.662	0.0007651	0.004591
ENSG00000102531	1260	1260	0.1308	-0.4712	2.399	1.569	21.21	7.364e-11	1.031e-09
ENSG00000102606	3177	3177	0.1459	-2.215	1.594	-1.47	26.14	4.819e-13	1.012e-11
ENSG00000103227	1303	1303	0.06096	-2.962	2.605	1.035	8.619	3.297e-05	0.0002475
ENSG00000103769	4238	4238	0.3125	-2.359	0.4447	-0.4517	4.932	0.001685	0.008844
ENSG00000104164	4088	4088	0.1999	-3.254	0.7767	0.5121	9.786	9.685e-06	0.0001017
ENSG00000104529	1460	1460	0.9482	-4.066	0.4433	0.9757	8.553	3.536e-05	0.0002475
ENSG00000104859	4783	4783	0.2079	-2.479	0.7683	-0.596	8.727	2.943e-05	0.0004121
ENSG00000104870	3717	3717	0.1469	-2.125	1.169	0.3234	4.555	0.002541	0.009702
ENSG00000104957	4243	4243	0.1688	-3.802	0.3558	0.6357	7.532	0.000104	0.001092
ENSG00000104972	355	355	0.1691	-0.09806	1.189	1.168	5.539	0.0008739	0.005244
ENSG00000105223	4016	4016	0.1666	-1.682	1.006	-0.6037	9.874	8.836e-06	0.0001856
ENSG00000105281	131	131	0.1434	-1.21	1.792	2.185	7.297	0.0001334	0.00112
ENSG00000105323	2269	2269	0.3527	-0.6699	1.387	0.5737	12.19	7.894e-07	3.315e-05
ENSG00000106034	105	105	0.004281	-3.811	1.156	2.624	7.001	0.0001827	0.001279
ENSG00000106351	307	307	0.02288	-0.36	1.931	-1.248	4.797	0.001952	0.009109
ENSG00000106399	5312	5312	0.305	-2.594	0.4685	-0.4064	4.571	0.002497	0.009702
ENSG00000106443	3770	3770	0.1706	-3.419	0.3511	0.6221	4.906	0.001733	0.009097
ENSG00000106868	98	98	0.008602	-2.599	1.427	2.419	6.801	0.000226	0.001582
ENSG00000107185	928	928	0.09088	-0.4264	1.605	1.286	18.86	8.179e-10	1.145e-08
ENSG00000107902	3864	3864	0.1802	0.7472	2.569	1.195	34.78	7.442e-17	3.126e-15
ENSG00000107968	6005	6005	0.3849	-2.901	0.7798	0.52	15.35	3e-08	3.15e-07
ENSG00000108523	3203	3203	0.3251	-4.704	0.3856	0.7374	9.072	2.048e-05	0.000172
ENSG00000108773	1426	1426	0.1148	-0.144	1.522	0.5766	5.77	0.000681	0.004086
ENSG00000109689	1174	1174	0.1229	-1.204	1.324	1.384	31.33	2.45e-15	5.146e-14
ENSG00000110651	3267	3267	0.1658	-1.796	1.582	-0.6439	11.83	1.152e-06	2.42e-05
ENSG00000111817	1141	1141	0.07623	-2.01	1.662	0.8299	8.778	2.79e-05	0.0002344
ENSG00000112096	3370	3370	0.199	-1.358	1.242	0.276	5.662	0.0007651	0.005356
ENSG00000112294	1312	1312	0.07026	-4.401	0.9671	1.083	10.38	5.203e-06	7.285e-05
ENSG00000112576	3771	3771	0.3536	-7.539	1.21	0.9034	18.8	8.701e-10	3.654e-08
ENSG00000112759	721	721	0.0298	-0.8326	2.181	1.223	9.507	1.298e-05	0.0001363
ENSG00000113742	312	312	0.0731	2.434	1.787	-2.237	17.08	5.078e-09	7.109e-08
ENSG00000114013	6891	6891	0.2215	-1.481	1.702	-0.5939	27.76	9.29e-14	3.902e-12
ENSG00000114573	1848	1848	0.1017	-3.639	0.542	1.25	16.66	7.803e-09	8.193e-08
ENSG00000115271	6500	6500	0.2344	-3.442	0.5121	0.7744	19.19	5.832e-10	1.225e-08
ENSG00000115310	1996	1996	0.3089	-4.092	0.6881	0.6018	4.79	0.001966	0.009176
ENSG00000115525	902	902	0.08125	-2.253	1.682	0.8891	7.519	0.0001053	0.0008849
ENSG00000115649	6021	6021	0.4093	-3.539	0.2937	0.5998	5.913	0.0005838	0.003503
ENSG00000115685	4241	4241	0.2357	-2.46	0.454	-0.5455	7.062	0.0001711	0.001198
ENSG00000115902	2452	2452	0.09886	-2.928	1.027	0.5055	5.05	0.001483	0.007787
ENSG00000116044	3034	3034	0.2321	-1.001	1.625	1.582	83.73	2.655e-38	1.115e-36
ENSG00000116062	1222	1222	0.064	-3.984	1.622	1.034	12.2	7.814e-07	8.205e-06
ENSG00000116717	471	471	0.03947	-3.024	1.081	1.563	12.74	4.47e-07	6.258e-06
ENSG00000116731	2850	2850	0.2485	0.3419	1.525	0.3268	5.417	0.0009965	0.003488
ENSG00000117676	4466	4466	0.209	-3.295	0.9989	0.5197	10.71	3.705e-06	2.807e-05
ENSG00000117791	1329	1329	0.05342	0.7846	1.732	-1.058	18.06	1.851e-09	3.886e-08
ENSG00000117859	4938	4938	0.1973	-1.214	1.361	0.3682	9.384	1.476e-05	7.75e-05
ENSG00000118292	200	200	0.007985	3.795	0.9633	-1.804	4.779	0.001992	0.006435
ENSG00000118507	638	638	0.03346	-2.211	1.587	1.224	10.49	4.648e-06	2.807e-05
ENSG00000118564	3730	3730	0.1528	-7.24	1.121	0.7763	10.48	4.678e-06	2.807e-05
ENSG00000118690	396	396	0.01844	-0.7529	1.341	-1.319	6.436	0.0003336	0.001557
ENSG00000119383	2303	2303	0.1196	-0.6547	1.808	0.4484	6.099	0.0004782	0.001826
ENSG00000119408	4827	4827	0.1741	-3.248	0.8092	0.4449	6.178	0.0004396	0.001826
ENSG00000120278	5864	5864	0.2587	-1.231	1.396	1.11	95.54	1.84e-43	7.727e-42
ENSG00000120899	4246	4246	0.316	-0.4678	1.339	1.014	72.37	2.437e-33	5.119e-32
ENSG00000120913	5231	5231	0.3119	-3.498	1.099	0.5979	22.37	2.25e-11	3.151e-10
ENSG00000121281	947	947	0.07689	1.518	1.837	-0.7022	5.965	0.0005522	0.003313
ENSG00000122644	4922	4922	0.2033	-3.163	1.251	0.6594	17.71	2.661e-09	2.794e-08
ENSG00000122873	1931	1931	0.1015	-3.664	0.9503	1.003	15.25	3.336e-08	2.802e-07
ENSG00000123329	238	238	0.4609	-2.708	1.873	1.629	6.981	0.0001864	0.001305
ENSG00000125089	1935	1935	0.09071	-6.917	1.858	1.472	20.77	1.156e-10	4.856e-09
ENSG00000125691	405	405	0.8196	-1.988	1.254	1.144	7.325	0.0001294	0.001087
ENSG00000125871	1892	1892	0.09454	-0.4304	1.821	0.7779	15.75	2.001e-08	2.801e-07
ENSG00000125877	4712	4712	0.2229	-3.237	0.6414	0.353	5.725	0.0007147	0.005003
ENSG00000127191	2445	2445	0.09919	-3.54	1.081	0.9584	17.61	2.947e-09	6.189e-08
ENSG00000127870	1833	1833	0.1394	-3.064	0.5635	0.9012	9.122	1.944e-05	0.0002042
ENSG00000128951	4142	4142	0.3234	-8.346	2.242	1.244	27.26	1.538e-13	6.46e-12
ENSG00000130348	7630	7630	0.2819	-1.876	1.461	0.2696	6.724	0.0002454	0.003435
ENSG00000131374	5570	5570	0.335	-3.969	0.5655	0.4301	6.88	0.0002077	0.003435
ENSG00000131473	1206	1206	0.1138	-3.256	0.4716	0.9581	5.639	0.0007847	0.004708
ENSG00000132153	3613	3613	0.1513	-0.03774	1.397	-0.2127	4.63	0.002342	0.009836
ENSG00000132205	366	366	0.01906	-2.107	2.113	1.312	5.644	0.0007797	0.004708
ENSG00000132792	4499	4499	0.1762	-3.476	0.8263	-0.7753	10.41	5.046e-06	4.239e-05
ENSG00000132842	3668	3668	0.1864	-2.095	1.182	0.4239	5.337	0.001087	0.005705
ENSG00000133313	4511	4511	0.3091	-0.2326	0.8911	0.7873	57.75	6.122e-27	1.286e-25
ENSG00000133316	1890	1890	0.2798	0.9515	2.086	-1.663	45.39	1.605e-21	2.247e-20
ENSG00000133740	1484	1484	0.08141	-0.9438	1.102	-0.5602	4.87	0.001803	0.008415
ENSG00000133943	2190	2190	0.1283	-0.8068	1.672	0.8931	17.6	2.974e-09	3.123e-08
ENSG00000134321	2739	2739	0.1005	2.61	1.47	-2.4	61.08	2.121e-28	8.907e-27
ENSG00000134470	1665	1665	0.07244	-1.327	0.9427	-0.6749	10.78	3.43e-06	3.601e-05
ENSG00000135365	446	446	0.08112	0.3889	1.631	1.154	7.059	0.0001716	0.001441
ENSG00000135679	1651	1651	0.1003	-4.337	2.22	2.036	40.98	1.389e-19	5.834e-18
ENSG00000135951	388	388	0.04202	-1.819	1.884	1.285	6.443	0.000331	0.002317
ENSG00000136169	720	720	0.122	-2.264	0.9206	0.8115	4.971	0.001616	0.009695
ENSG00000136244	729	729	0.03902	-4.028	1.687	2.124	18.7	9.669e-10	1.354e-08
ENSG00000136280	3609	3609	0.2214	-2.505	1.598	0.7756	26.09	5.077e-13	1.066e-11
ENSG00000136560	3847	3847	0.2991	-1.067	1.104	0.3894	13.32	2.446e-07	1.027e-05
ENSG00000137103	153	153	0.01231	-3.659	1.245	2.246	7.264	0.0001381	0.0009669
ENSG00000137478	4868	4868	0.3351	-3.349	0.767	0.4872	11.4	1.792e-06	2.509e-05
ENSG00000137807	238	238	0.01099	-2.447	1.138	2.339	7.825	7.622e-05	0.0006403
ENSG00000137812	646	646	0.03972	-0.6883	1.075	1.388	10.42	4.99e-06	5.24e-05
ENSG00000138182	719	719	0.1229	-2.211	2.005	1.441	11.87	1.098e-06	2.305e-05
ENSG00000138639	8924	8924	0.3748	-3.708	0.29	0.7507	10.38	5.209e-06	7.293e-05
ENSG00000138744	3569	3569	0.1552	-1.645	1.438	-0.4442	7.171	0.0001525	0.001601
ENSG00000138964	4623	4623	0.3557	-2.258	0.8601	0.4889	14.22	9.669e-08	2.03e-06
ENSG00000139146	5007	5007	0.2963	-2.648	1.511	0.5804	18.72	9.397e-10	3.947e-08
ENSG00000141298	5496	5496	0.4121	-2.236	0.9289	0.3882	11.84	1.133e-06	2.379e-05
ENSG00000141526	4411	4411	0.1453	-0.4909	1.474	0.3757	8.572	3.466e-05	0.0003172
ENSG00000141971	1834	1834	0.07824	-3.533	0.4799	1.058	10.47	4.718e-06	6.605e-05
ENSG00000142675	434	434	0.02013	-1.639	1.367	-1.559	7.057	0.000172	0.001204
ENSG00000143119	6318	6318	0.8059	-0.425	0.9123	0.2901	8.49	3.777e-05	0.0003172
ENSG00000143799	5638	5638	0.5096	-4.613	0.7991	0.6168	13.94	1.287e-07	5.405e-06
ENSG00000144468	1715	1715	0.09635	-3.795	1.81	1.751	43.59	9.861e-21	2.071e-19
ENSG00000144524	2302	2302	0.09623	-1.034	1.436	0.7428	16.46	9.629e-09	1.011e-07
ENSG00000145012	1629	1629	0.1321	-8.27	2.267	1.224	12.47	5.889e-07	4.946e-06
ENSG00000145349	3978	3978	0.2076	-2.111	1.624	0.7487	28.12	6.398e-14	8.957e-13
ENSG00000145779	3688	3688	0.5613	-1.224	0.8822	1.2	106.1	4.545e-48	1.909e-46
ENSG00000146094	1292	1292	0.3159	-0.6331	1.126	-0.7021	8.983	2.248e-05	0.0001574
ENSG00000146285	2078	2078	0.1434	-2.564	1.091	0.4024	6.113	0.0004715	0.002829
ENSG00000146757	4275	4275	0.1751	-3.478	0.216	0.6203	5.265	0.001174	0.005479
ENSG00000147394	142	142	0.006791	-0.1103	1.961	2.106	5.773	0.0006792	0.003566
ENSG00000147457	1559	1559	0.1938	2.038	1.664	-0.9218	16.67	7.749e-09	4.649e-08
ENSG00000147905	4779	4779	0.3365	-2.65	1.08	-0.7722	19.67	3.576e-10	2.503e-09
ENSG00000147996	5685	5685	0.2225	-4.518	0.2395	1.412	32.22	9.913e-16	1.388e-14
ENSG00000148180	2706	2706	0.1293	0.116	1.666	1.801	51.21	4.497e-24	1.889e-22
ENSG00000148824	5417	5417	0.2789	-4.117	0.1345	0.5786	5.534	0.0008783	0.003689
ENSG00000148985	1822	1822	0.07162	-3.775	1.303	0.8604	12.44	6.076e-07	3.19e-06
ENSG00000149577	1219	1219	0.09858	-2.958	2.156	2.13	42.1	4.454e-20	9.354e-19
ENSG00000150768	1478	1478	0.07713	-3.693	0.2648	0.7433	5.155	0.001323	0.00505
ENSG00000151093	849	849	0.04112	-0.7164	1.614	-0.9745	8.848	2.592e-05	0.000121
ENSG00000151413	1250	1250	0.05388	-4.57	1.038	1.495	23.52	6.934e-12	5.825e-11
ENSG00000151883	1641	1641	0.1515	0.3547	1.426	-1.038	27.06	1.884e-13	1.978e-12
ENSG00000152061	3752	3752	0.331	-2.654	1.224	2.027	167.9	5.478e-75	2.301e-73
ENSG00000152082	4449	4449	0.2456	-3.358	0.3686	0.5478	7.288	0.0001347	0.001131
ENSG00000152133	2220	2220	0.1091	-3.82	0.8281	0.6661	9.224	1.746e-05	0.0001833
ENSG00000152256	2733	2733	0.1139	-5.046	0.8801	1.592	18.56	1.116e-09	2.344e-08
ENSG00000153064	7173	7173	0.743	-1.225	0.5785	0.1987	7.06	0.0001715	0.0012
ENSG00000153113	3540	3540	0.3201	-3.036	0.7537	0.6775	16.79	6.871e-09	9.619e-08
ENSG00000154978	4910	4910	0.413	-3.795	0.4468	0.4042	5.003	0.00156	0.008189
ENSG00000155465	484	484	0.05161	-2.002	2.385	1.401	6.345	0.0003677	0.002206
ENSG00000157601	4627	4627	0.4194	-2.019	0.3345	-0.7567	7.377	0.0001224	0.005142
ENSG00000160050	833	833	0.03157	-2.295	1.612	0.9729	8.187	5.201e-05	0.0007282
ENSG00000160271	1025	1025	0.06351	-0.7202	1.467	-0.7073	6.335	0.0003716	0.003902
ENSG00000160469	378	378	0.01494	-0.6356	1.27	-1.998	13.99	1.232e-07	5.173e-06
ENSG00000160710	3450	3450	0.3962	-2.129	0.6074	-0.6065	13.2	2.763e-07	5.801e-06
ENSG00000162777	933	933	0.1799	3.461	1.419	-1.15	16.02	1.512e-08	3.176e-07
ENSG00000162819	1049	1049	0.08178	-0.5383	1.733	-0.9578	9.581	1.201e-05	0.0001009
ENSG00000163644	4097	4097	0.5039	-1.186	1.091	-0.462	10.75	3.545e-06	4.963e-05
ENSG00000163702	112	112	0.006585	-4.697	1.118	2.182	6.038	0.000511	0.002683
ENSG00000163870	1082	1082	0.08833	-3.354	0.6321	0.7166	5.336	0.001088	0.005077
ENSG00000164053	909	909	0.04145	-1.086	1.751	-0.9231	10.07	7.225e-06	7.586e-05
ENSG00000164054	2415	2415	0.5021	-0.35	1.474	0.9017	30.35	6.646e-15	2.791e-13
ENSG00000164081	4538	4538	0.2626	-2.113	1.145	-0.3525	9.123	1.941e-05	0.0001359
ENSG00000164463	2005	2005	0.1775	-3.643	0.679	0.6737	7.983	6.449e-05	0.000387
ENSG00000165025	6358	6358	0.4616	0.9091	1.271	-0.2779	8.258	4.823e-05	0.0005064
ENSG00000165806	1915	1915	0.07964	-3.167	0.7371	0.7449	5.584	0.0008324	0.00437
ENSG00000165929	449	449	0.03042	4.43	1.579	-1.169	5.953	0.0005594	0.003356
ENSG00000166123	429	429	0.03441	-3.753	1.348	1.087	7.886	7.144e-05	0.0006001
ENSG00000166140	899	899	0.0475	-1.761	1.858	0.8417	7.188	0.0001496	0.001047
ENSG00000166986	3620	3620	0.1571	-1.367	1.161	-0.7352	14.24	9.485e-08	1.328e-06
ENSG00000166987	1182	1182	0.09656	-2.466	0.782	1.575	27.79	8.993e-14	1.889e-12
ENSG00000167077	4562	4562	0.1243	-3.789	1.409	0.9481	29.52	1.548e-14	6.502e-13
ENSG00000167323	2822	2822	0.1414	-3.25	0.604	0.5586	6.186	0.0004359	0.006103
ENSG00000168016	3943	3943	0.2351	-0.3088	1.662	-0.5303	14.08	1.117e-07	2.346e-06
ENSG00000168421	5981	5981	0.6739	-3.647	0.8945	0.7228	27.31	1.457e-13	6.117e-12
ENSG00000169499	4622	4622	0.2654	-1.25	1.198	0.2788	7.024	0.0001783	0.001248
ENSG00000170142	5542	5542	0.2337	-3.905	0.222	0.6845	8.803	2.719e-05	0.0002855
ENSG00000170606	5253	5253	0.2862	-2.048	1.237	-0.2689	5.284	0.001151	0.006904
ENSG00000170638	5031	5031	0.4137	-3.138	1.386	0.6065	17.12	4.852e-09	1.019e-07
ENSG00000170892	3164	3164	0.1354	-0.2523	1.307	-0.747	19.01	7.015e-10	2.946e-08
ENSG00000171552	765	765	0.07598	-1.579	2.119	1.107	9.472	1.346e-05	0.0001885
ENSG00000171604	5374	5374	0.2637	-0.4219	1.957	-0.3115	8.283	4.699e-05	0.0003947
ENSG00000171681	4001	4001	0.3314	-5.046	0.353	0.6017	6.35	0.0003656	0.003838
ENSG00000172262	2526	2526	0.1252	1.317	2.075	-0.6365	9.071	2.05e-05	0.0004304
ENSG00000172349	3838	3838	0.6279	-3.307	0.6759	0.4005	6	0.000532	0.004469
ENSG00000172354	4293	4293	0.4407	-2.709	0.3542	-0.5479	6.423	0.0003382	0.003838
ENSG00000172493	1008	1008	0.1056	1.129	2.084	-1.004	11.29	2.017e-06	8.471e-05
ENSG00000175334	4095	4095	0.4571	-3.596	0.3777	0.7295	10.17	6.49e-06	0.0002726
ENSG00000176715	2827	2827	0.1284	-3.48	1.037	0.5212	7.114	0.000162	0.003402
ENSG00000177058	712	712	0.07977	-4.753	1.608	0.9225	6.63	0.000271	0.001626
ENSG00000177426	4225	4225	0.1817	-2.949	1.062	0.3786	5.895	0.0005958	0.002275
ENSG00000177854	618	618	0.03017	0.8446	1.837	-1.554	15.64	2.233e-08	3.126e-07
ENSG00000177963	4166	4166	0.1826	-2.144	0.9659	-0.2973	4.844	0.001855	0.005994
ENSG00000178149	3311	3311	0.1285	-3.647	0.3922	0.6595	6.153	0.0004514	0.001896
ENSG00000178878	253	253	0.01737	-0.3043	1.114	-1.883	8.331	4.466e-05	0.0003126
ENSG00000178927	2575	2575	0.4943	-3.773	1.329	0.4959	6.181	0.0004382	0.001896
ENSG00000179051	688	688	0.08841	-1.24	1.808	-1.294	12.64	4.938e-07	4.148e-06
ENSG00000179222	2883	2883	0.1106	-1.031	2.102	1.375	42.96	1.873e-20	7.865e-19
ENSG00000179583	6012	6012	0.3751	-3.042	0.4329	0.7929	27.21	1.622e-13	3.406e-12
ENSG00000179715	4417	4417	0.2809	-1.429	0.7448	-0.3885	6.248	0.0004076	0.001896
ENSG00000179820	3563	3563	0.2085	-1.918	1.121	-0.4058	5.21	0.001247	0.004365
ENSG00000180198	5493	5493	0.1788	-4.111	1.325	0.5404	14.48	7.391e-08	7.76e-07
ENSG00000180628	3955	3955	0.1804	1.267	1.588	-0.7166	27.35	1.399e-13	2.939e-12
ENSG00000181090	3801	3801	0.2351	-3.014	2.106	0.9406	27.6	1.092e-13	2.939e-12
ENSG00000181830	1210	1210	0.05482	-1.832	1.648	0.6061	5.478	0.0009334	0.0056
ENSG00000183486	4065	4065	0.2465	-2.821	0.3557	-0.8369	8.959	2.307e-05	0.0001938
ENSG00000184110	966	966	0.05828	-3.086	1.596	1.267	19.92	2.769e-10	3.876e-09
ENSG00000184164	4998	4998	0.1792	-2.202	0.4543	-0.8688	10.41	5.058e-06	5.311e-05
ENSG00000184182	1924	1924	0.08277	-3.359	1.038	0.5759	6.068	0.0004945	0.003461
ENSG00000184489	2222	2222	0.07758	-1.13	2.732	1.924	36.73	1.024e-17	4.302e-16
ENSG00000184640	373	373	0.6659	0.3172	1.295	-1.492	13.56	1.918e-07	1.611e-06
ENSG00000185808	775	775	0.1516	-3.893	1.159	1.04	9.429	1.408e-05	8.448e-05
ENSG00000185880	3792	3792	0.1641	-3.906	0.9425	0.9464	22.37	2.254e-11	4.732e-10
ENSG00000186352	2525	2525	0.16	-4.221	2.435	1.158	21.7	4.484e-11	6.277e-10
ENSG00000186654	265	265	0.01515	1.555	1.81	-1.339	5.3	0.001131	0.005276
ENSG00000186918	590	590	0.1239	-4.581	0.6939	1.581	18.41	1.294e-09	1.359e-08
ENSG00000187630	1085	1085	0.05528	1.34	1.738	-1.015	12.09	8.74e-07	6.118e-06
ENSG00000187994	347	347	0.1051	-2.249	1.29	1.646	5.854	0.0006224	0.003267
ENSG00000188542	1339	1339	0.07544	0.2974	1.821	-0.702	5.391	0.001025	0.008399
ENSG00000196092	1711	1711	0.3384	-3.602	0.9722	1.149	25.1	1.383e-12	5.808e-11
ENSG00000196118	604	604	0.02725	-2.141	1.487	1.109	9.523	1.275e-05	0.0001967
ENSG00000196504	1785	1785	0.3659	-1.773	1.7	0.4323	5.245	0.0012	0.008399
ENSG00000197157	4453	4453	0.3329	-1.905	2.066	-0.5181	9.431	1.405e-05	0.0001967
ENSG00000197520	2295	2295	0.09631	-2.613	1.507	0.6592	8.097	5.716e-05	0.0006002
ENSG00000198053	609	609	0.044	-1.627	1.314	-1.252	8.117	5.597e-05	0.0005877
ENSG00000198911	2896	2896	0.1657	-4.844	0.9296	1.215	26.5	3.33e-13	1.399e-11
ENSG00000203705	2341	2341	0.09594	-3.19	0.773	0.5697	8.34	4.426e-05	0.0005877
ENSG00000204264	4728	4728	0.6262	-2.336	0.3987	-0.5709	11.57	1.508e-06	3.166e-05
ENSG00000204348	819	819	0.08557	-5.171	1.584	1.184	7.114	0.000162	0.001361
ENSG00000213015	4349	4349	0.2151	-1.758	1.188	0.3911	6.559	0.0002924	0.00307
ENSG00000213626	3811	3811	0.5138	-1.43	0.744	-0.7946	24.67	2.158e-12	9.063e-11
ENSG00000213741	1771	1771	0.9732	-3.479	0.9334	0.9189	10.5	4.571e-06	6.399e-05
ENSG00000215252	2497	2497	0.1373	-4.265	1.168	0.7841	11.65	1.384e-06	2.906e-05
ENSG00000215375	1072	1072	0.04149	-3.183	0.5535	0.9139	5.562	0.0008526	0.007162
ENSG00000218018	413	413	0.03157	-1.352	2.101	-1.28	5.189	0.001275	0.008924
ENSG00000219200	5146	5146	0.6962	-4.202	0.2245	0.4504	7.677	8.913e-05	0.0009358
ENSG00000219626	855	855	0.0389	-3.204	1.433	0.9347	7.873	7.244e-05	0.0009358
ENSG00000222041	2151	2151	0.1334	-1.715	2.725	0.8827	7.821	7.656e-05	0.0009358
ENSG00000231607	1139	1139	0.06129	-1.313	1.624	-0.8767	8.128	5.532e-05	0.0009358
ENSG00000245937	2441	2441	0.1299	-4.101	0.6469	0.9321	16.58	8.509e-09	8.935e-08
ENSG00000249859	2632	2632	0.114	1.26	1.707	-1.281	46.14	7.498e-22	3.149e-20
ENSG00000251131	360	360	0.03223	-3.305	0.7761	1.584	11.64	1.4e-06	1.176e-05
ENSG00000257923	2968	2968	0.1334	-4.998	1.507	0.6293	7.726	8.467e-05	0.0005927
ENSG00000265148	744	744	0.05252	-2.228	1.31	1.936	37.24	6.1e-18	1.281e-16
ENSG00000266028	681	681	0.1373	-4.239	0.8275	1.935	17.48	3.368e-09	4.716e-08
ENSG00000272398	8903	8903	0.421	-2.731	0.6048	-0.3087	7.558	0.0001011	0.0006065
ENSG00000272449	2234	2234	0.08289	-3.963	0.3034	0.8404	5.579	0.0008368	0.004393
ENSG00000278259	417	417	0.04309	0.7434	1.877	-1.191	7.942	6.732e-05	0.0007405

### Sheet: Myeloid
GeneID	n_counts	n_counts_uniq	cdr	intercept	sigma	disease_NPC_ceoff	disease_NPC_ELBO_gain	disease_NPC_pval	disease_NPC_FDR
ENSG00000076944	626	626	0.5236	3.067	1.78	-1.651	8.564	3.496e-05	0.007735
ENSG00000086300	617	617	0.5513	-4.108	1.93	2.439	11.06	2.563e-06	0.002268
ENSG00000117118	156	156	0.4727	-3.573	0.6819	3.285	9.828	9.268e-06	0.002734
ENSG00000139687	346	346	0.4006	-5.067	2.136	2.968	10.06	7.308e-06	0.002734

### Sheet: NK
GeneID	n_counts	n_counts_uniq	cdr	intercept	sigma	disease_NPC_ceoff	disease_NPC_ELBO_gain	disease_NPC_pval	disease_NPC_FDR
ENSG00000185022	213	213	0.1787	-5.647	2.206	3.171	10.17	6.459e-06	0.004328
