## supplemental_table for "CamoTSS: analysis of alternative transcription start sites for cellular phenotypes and regulatory patterns from 5’ scRNA-seq data": Supplementary_Table4.xlsx

### Sheet: shared_significant_gene
gene_id	gene_name
ENSG00000128340	RAC2
ENSG00000129691	ASH2L
ENSG00000083454	P2RX5
ENSG00000100284	TOM1
ENSG00000213015	ZNF580
ENSG00000158201	ABHD3
ENSG00000173482	PTPRM
ENSG00000167912	AC090152.1
ENSG00000189283	FHIT
ENSG00000167613	LAIR1
ENSG00000141562	NARF
ENSG00000120616	EPC1
ENSG00000186047	DLEU7
ENSG00000151689	INPP1
ENSG00000064012	CASP8
ENSG00000186187	ZNRF1
ENSG00000235823	OLMALINC
ENSG00000115310	RTN4
ENSG00000099875	MKNK2
ENSG00000106603	COA1
ENSG00000115317	HTRA2
ENSG00000141526	SLC16A3
ENSG00000156110	ADK
ENSG00000169756	LIMS1
ENSG00000153094	BCL2L11
ENSG00000125505	MBOAT7
ENSG00000136371	MTHFS
ENSG00000176783	RUFY1
ENSG00000162777	DENND2D
ENSG00000177426	TGIF1
ENSG00000101972	STAG2
ENSG00000102316	MAGED2
ENSG00000169764	UGP2
ENSG00000198919	DZIP3
ENSG00000013810	TACC3
ENSG00000186654	PRR5
ENSG00000142546	NOSIP
ENSG00000117616	RSRP1
ENSG00000170667	RASA4B
ENSG00000164830	OXR1
ENSG00000189229	AC069277.1
ENSG00000102241	HTATSF1
ENSG00000161558	TMEM143
ENSG00000032219	ARID4A
ENSG00000112659	CUL9
ENSG00000143590	EFNA3
ENSG00000136560	TANK
ENSG00000183684	ALYREF
ENSG00000204856	FAM216A
ENSG00000134444	RELCH
ENSG00000131378	RFTN1
ENSG00000173218	VANGL1
ENSG00000149091	DGKZ
ENSG00000128191	DGCR8
ENSG00000158987	RAPGEF6
ENSG00000186352	ANKRD37
ENSG00000141564	RPTOR
ENSG00000155542	SETD9
ENSG00000172354	GNB2
ENSG00000170892	TSEN34
ENSG00000114861	FOXP1
ENSG00000171681	ATF7IP
ENSG00000065882	TBC1D1
ENSG00000166140	ZFYVE19
ENSG00000025708	TYMP
ENSG00000144749	LRIG1
ENSG00000182512	GLRX5
ENSG00000173848	NET1
ENSG00000071243	ING3
ENSG00000184226	PCDH9
ENSG00000175115	PACS1
ENSG00000186827	TNFRSF4
ENSG00000180198	RCC1
ENSG00000152061	RABGAP1L
ENSG00000237943	PRKCQ-AS1
ENSG00000100897	DCAF11
ENSG00000017260	ATP2C1
ENSG00000185262	UBALD2
ENSG00000196465	MYL6B
ENSG00000076248	UNG
ENSG00000095066	HOOK2
ENSG00000181035	SLC25A42
ENSG00000167642	SPINT2
ENSG00000168003	SLC3A2
ENSG00000106348	IMPDH1
ENSG00000112576	CCND3
ENSG00000104419	NDRG1
ENSG00000182557	SPNS3
ENSG00000109452	INPP4B
ENSG00000171148	TADA3
ENSG00000173120	KDM2A
ENSG00000104964	TLE5
ENSG00000130164	LDLR
ENSG00000095794	CREM
ENSG00000164053	ATRIP
ENSG00000196531	NACA
ENSG00000167618	LAIR2
ENSG00000144524	COPS7B
ENSG00000156860	FBRS
ENSG00000169371	SNUPN
ENSG00000001631	KRIT1
ENSG00000166946	CCNDBP1
ENSG00000113318	MSH3
ENSG00000141905	NFIC
ENSG00000285043	AC093512.2
ENSG00000115541	HSPE1
ENSG00000132912	DCTN4
ENSG00000244405	ETV5
ENSG00000162819	BROX
ENSG00000197635	DPP4
ENSG00000147457	CHMP7
ENSG00000167703	SLC43A2
ENSG00000171206	TRIM8
ENSG00000131473	ACLY
ENSG00000064687	ABCA7
ENSG00000160789	LMNA
ENSG00000110851	PRDM4
ENSG00000076108	BAZ2A
ENSG00000204261	PSMB8-AS1
ENSG00000103197	TSC2
ENSG00000164483	SAMD3
ENSG00000137500	CCDC90B
ENSG00000008513	ST3GAL1
ENSG00000182957	SPATA13
ENSG00000142186	SCYL1
ENSG00000168000	BSCL2
ENSG00000176715	ACSF3
ENSG00000100055	CYTH4
ENSG00000104205	SGK3
ENSG00000168610	STAT3
ENSG00000151474	FRMD4A
ENSG00000103495	MAZ
ENSG00000103653	CSK
ENSG00000170819	BFSP2
ENSG00000136153	LMO7
ENSG00000172943	PHF8
ENSG00000106484	MEST
ENSG00000185187	SIGIRR
ENSG00000185222	TCEAL9
ENSG00000135040	NAA35
ENSG00000157870	PRXL2B
ENSG00000112294	ALDH5A1
ENSG00000168904	LRRC28
ENSG00000100650	SRSF5
ENSG00000078304	PPP2R5C
ENSG00000140931	CMTM3
ENSG00000145675	PIK3R1

### Sheet: w11_w12_specific
gene_id	gene_name
ENSG00000130475	FCHO1
ENSG00000135272	MDFIC
ENSG00000262873	AC127496.5
ENSG00000186469	GNG2
ENSG00000146733	PSPH
ENSG00000117054	ACADM
ENSG00000236656	AL365440.2
ENSG00000222041	CYTOR
ENSG00000106245	BUD31
ENSG00000241764	AC002467.1
ENSG00000136854	STXBP1
ENSG00000001626	CFTR
ENSG00000136573	BLK
ENSG00000183354	KIAA2026
ENSG00000073849	ST6GAL1
ENSG00000100890	PRORP
ENSG00000143153	ATP1B1
ENSG00000157800	SLC37A3
ENSG00000089159	PXN
ENSG00000183844	FAM3B
ENSG00000054282	SDCCAG8
ENSG00000184988	TMEM106A
ENSG00000108515	ENO3
ENSG00000140481	CCDC33
ENSG00000129625	REEP5
ENSG00000103245	CIAO3
ENSG00000149925	ALDOA
ENSG00000148700	ADD3
ENSG00000128284	APOL3
ENSG00000183971	NPW
ENSG00000183486	MX2
ENSG00000235194	PPP1R3E
ENSG00000138640	FAM13A
ENSG00000198911	SREBF2
ENSG00000123636	BAZ2B
ENSG00000116977	LGALS8
ENSG00000229980	TOB1-AS1

### Sheet: w11_m30_specific
gene_id	gene_name
ENSG00000261824	LINC00662
ENSG00000110931	CAMKK2
ENSG00000124596	OARD1
ENSG00000166987	MBD6
ENSG00000023191	RNH1
ENSG00000139218	SCAF11
ENSG00000231889	TRAF3IP2-AS1
ENSG00000274211	SOCS7
ENSG00000120992	LYPLA1
ENSG00000164818	DNAAF5
ENSG00000158234	FAIM
ENSG00000061987	MON2
ENSG00000239306	RBM14
ENSG00000116521	SCAMP3
ENSG00000173065	FAM222B
ENSG00000141376	BCAS3
ENSG00000262246	CORO7
ENSG00000140470	ADAMTS17
ENSG00000266412	NCOA4
ENSG00000183878	UTY
ENSG00000171763	SPATA5L1
ENSG00000132510	KDM6B
ENSG00000096968	JAK2
ENSG00000133247	KMT5C
ENSG00000139734	DIAPH3
ENSG00000108509	CAMTA2
ENSG00000178188	SH2B1
ENSG00000107099	DOCK8
ENSG00000103253	HAGHL
ENSG00000126746	ZNF384
ENSG00000130755	GMFG
ENSG00000135679	MDM2
ENSG00000198863	RUNDC1
ENSG00000107077	KDM4C
ENSG00000249087	ZNF436-AS1
ENSG00000100906	NFKBIA
ENSG00000181222	POLR2A
ENSG00000119979	DENND10
ENSG00000116754	SRSF11
ENSG00000119723	COQ6
ENSG00000164897	TMUB1
ENSG00000095059	DHPS
ENSG00000101966	XIAP
ENSG00000068305	MEF2A
ENSG00000132964	CDK8
ENSG00000164941	INTS8
ENSG00000125844	RRBP1
ENSG00000259692	AC104041.1
ENSG00000168646	AXIN2
ENSG00000155666	KDM8
ENSG00000189308	LIN54
ENSG00000164081	TEX264
ENSG00000100138	SNU13
ENSG00000204954	C12orf73
ENSG00000100722	ZC3H14
ENSG00000137337	MDC1
ENSG00000196367	TRRAP
ENSG00000166165	CKB
ENSG00000134824	FADS2
ENSG00000163166	IWS1
ENSG00000184205	TSPYL2
ENSG00000129083	COPB1
ENSG00000196227	FAM217B
ENSG00000072736	NFATC3
ENSG00000231527	FAM27C
ENSG00000155324	GRAMD2B
ENSG00000132600	PRMT7
ENSG00000188352	FOCAD
ENSG00000068831	RASGRP2
ENSG00000122873	CISD1
ENSG00000012061	ERCC1
ENSG00000175193	PARL
ENSG00000163728	TTC14
ENSG00000136108	CKAP2
ENSG00000172819	RARG
ENSG00000091542	ALKBH5
ENSG00000143502	SUSD4
ENSG00000165646	SLC18A2
ENSG00000159674	SPON2
ENSG00000122033	MTIF3
ENSG00000137642	SORL1
ENSG00000090006	LTBP4
ENSG00000072756	TRNT1
ENSG00000036448	MYOM2
ENSG00000164104	HMGB2
ENSG00000263072	ZNF213-AS1
ENSG00000013441	CLK1
ENSG00000173264	GPR137
ENSG00000092531	SNAP23
ENSG00000175087	PDIK1L
ENSG00000110844	PRPF40B
ENSG00000107669	ATE1
ENSG00000166313	APBB1
ENSG00000166333	ILK
ENSG00000164924	YWHAZ
ENSG00000149554	CHEK1
ENSG00000162616	DNAJB4
ENSG00000134982	APC
ENSG00000196296	ATP2A1
ENSG00000158488	CD1E
ENSG00000122729	ACO1
ENSG00000134285	FKBP11
ENSG00000144535	DIS3L2
ENSG00000125952	MAX
ENSG00000181284	TMEM102
ENSG00000172123	SLFN12
ENSG00000100226	GTPBP1
ENSG00000140941	MAP1LC3B
ENSG00000104613	INTS10
ENSG00000120899	PTK2B
ENSG00000089327	FXYD5
ENSG00000148334	PTGES2
ENSG00000116539	ASH1L
ENSG00000004897	CDC27
ENSG00000064419	TNPO3
ENSG00000115461	IGFBP5
ENSG00000124789	NUP153
ENSG00000204392	LSM2
ENSG00000099942	CRKL
ENSG00000167543	TP53I13
ENSG00000144381	HSPD1
ENSG00000122223	CD244
ENSG00000204498	NFKBIL1
ENSG00000100523	DDHD1
ENSG00000179088	C12orf42
ENSG00000226320	LINC01811
ENSG00000140105	WARS
ENSG00000109113	RAB34
ENSG00000104915	STX10
ENSG00000130810	PPAN
ENSG00000125388	GRK4
ENSG00000204599	TRIM39
ENSG00000160194	NDUFV3
ENSG00000144283	PKP4
ENSG00000135387	CAPRIN1
ENSG00000108788	MLX
ENSG00000155926	SLA
ENSG00000076928	ARHGEF1
ENSG00000152242	C18orf25
ENSG00000196605	ZNF846
ENSG00000184428	TOP1MT
ENSG00000143740	SNAP47
ENSG00000179152	TCAIM

### Sheet: w12_m30_specific
gene_id	gene_name
ENSG00000080603	SRCAP
ENSG00000101199	ARFGAP1
ENSG00000119314	PTBP3
ENSG00000145907	G3BP1
ENSG00000175274	TP53I11
ENSG00000149743	TRPT1
ENSG00000162614	NEXN
ENSG00000100209	HSCB
ENSG00000105939	ZC3HAV1
ENSG00000245281	AC124242.1
ENSG00000148308	GTF3C5
ENSG00000162695	SLC30A7
ENSG00000140398	NEIL1
ENSG00000151893	CACUL1
ENSG00000197283	SYNGAP1
ENSG00000255529	POLR2M
ENSG00000138398	PPIG
ENSG00000173653	RCE1
ENSG00000182621	PLCB1
ENSG00000170160	CCDC144A
ENSG00000184939	ZFP90
ENSG00000257365	FNTB
ENSG00000088833	NSFL1C
ENSG00000204516	MICB
ENSG00000177106	EPS8L2
ENSG00000125691	RPL23
ENSG00000145016	RUBCN
ENSG00000118292	C1orf54
ENSG00000111642	CHD4
ENSG00000181751	C5orf30
ENSG00000119139	TJP2
ENSG00000178904	DPY19L3
ENSG00000267858	MZF1-AS1
ENSG00000166478	ZNF143
ENSG00000284634	AC092821.3
ENSG00000172262	ZNF131
ENSG00000187109	NAP1L1
ENSG00000110934	BIN2
ENSG00000168061	SAC3D1
ENSG00000084093	REST
ENSG00000047346	FAM214A
ENSG00000117593	DARS2
ENSG00000099797	TECR
ENSG00000139154	AEBP2
ENSG00000237945	LINC00649
ENSG00000061938	TNK2
ENSG00000112242	E2F3
ENSG00000104164	BLOC1S6
ENSG00000096093	EFHC1
ENSG00000165792	METTL17
ENSG00000160299	PCNT
ENSG00000125834	STK35
ENSG00000231365	WARS2-AS1
ENSG00000249388	AC023794.3
ENSG00000168421	RHOH
ENSG00000043143	JADE2
ENSG00000135426	TESPA1
ENSG00000214022	REPIN1
ENSG00000204977	TRIM13
ENSG00000113441	LNPEP
ENSG00000119866	BCL11A
ENSG00000166974	MAPRE2
ENSG00000187147	RNF220
ENSG00000138757	G3BP2
ENSG00000013573	DDX11
ENSG00000117862	TXNDC12
ENSG00000176927	EFCAB5
ENSG00000112759	SLC29A1
ENSG00000168056	LTBP3
ENSG00000168517	HEXIM2
ENSG00000039523	RIPOR1
ENSG00000086589	RBM22
ENSG00000087266	SH3BP2
ENSG00000171766	GATM
ENSG00000160710	ADAR
ENSG00000057657	PRDM1
ENSG00000049618	ARID1B
ENSG00000148468	FAM171A1
ENSG00000075240	GRAMD4
ENSG00000179818	PCBP1-AS1
ENSG00000167740	CYB5D2
ENSG00000089289	IGBP1
ENSG00000120278	PLEKHG1
ENSG00000137502	RAB30
ENSG00000028203	VEZT
ENSG00000119335	SET
ENSG00000145715	RASA1
ENSG00000140553	UNC45A
ENSG00000109572	CLCN3
ENSG00000055070	SZRD1
ENSG00000162241	SLC25A45
ENSG00000132205	EMILIN2
ENSG00000026103	FAS
ENSG00000198521	ZNF43
ENSG00000100083	GGA1
ENSG00000163513	TGFBR2
ENSG00000173486	FKBP2
ENSG00000131016	AKAP12
ENSG00000163219	ARHGAP25
ENSG00000104870	FCGRT
ENSG00000102524	TNFSF13B
ENSG00000133256	PDE6B
ENSG00000213928	IRF9
ENSG00000118503	TNFAIP3
ENSG00000146063	TRIM41
ENSG00000138795	LEF1
ENSG00000099139	PCSK5
ENSG00000073050	XRCC1
ENSG00000146223	RPL7L1
ENSG00000082701	GSK3B
ENSG00000108961	RANGRF
ENSG00000205078	SYCE1L
ENSG00000114209	PDCD10
ENSG00000145982	FARS2
ENSG00000099330	OCEL1
ENSG00000245954	LINC02273
ENSG00000123600	METTL8
ENSG00000166484	MAPK7
ENSG00000106546	AHR
ENSG00000104859	CLASRP
ENSG00000170989	S1PR1
ENSG00000144560	VGLL4
ENSG00000164867	NOS3
ENSG00000048828	FAM120A
ENSG00000116161	CACYBP
ENSG00000158985	CDC42SE2
ENSG00000135318	NT5E
ENSG00000171492	LRRC8D
ENSG00000140848	CPNE2
ENSG00000166822	TMEM170A
ENSG00000143772	ITPKB
ENSG00000087087	SRRT
ENSG00000215788	TNFRSF25
ENSG00000168214	RBPJ
ENSG00000035681	NSMAF
ENSG00000061273	HDAC7
ENSG00000134574	DDB2
ENSG00000172493	AFF1
ENSG00000203485	INF2
ENSG00000219626	FAM228B
ENSG00000159788	RGS12
ENSG00000234444	ZNF736
ENSG00000115827	DCAF17
ENSG00000160209	PDXK
ENSG00000226688	ENTPD1-AS1
ENSG00000172270	BSG
ENSG00000168556	ING2
ENSG00000157350	ST3GAL2
ENSG00000177853	ZNF518A
ENSG00000168675	LDLRAD4
ENSG00000140968	IRF8
ENSG00000077420	APBB1IP
ENSG00000138722	MMRN1
ENSG00000264247	LINC00909
ENSG00000112996	MRPS30
ENSG00000101849	TBL1X
ENSG00000054392	HHAT
ENSG00000139546	TARBP2
ENSG00000119685	TTLL5
ENSG00000160408	ST6GALNAC6
ENSG00000232021	LEF1-AS1
ENSG00000128487	SPECC1
ENSG00000169241	SLC50A1
ENSG00000136802	LRRC8A
ENSG00000154813	DPH3
ENSG00000196502	SULT1A1
ENSG00000139842	CUL4A
ENSG00000128973	CLN6
ENSG00000169372	CRADD
ENSG00000139174	PRICKLE1
ENSG00000172456	FGGY
ENSG00000185608	MRPL40
ENSG00000127663	KDM4B
ENSG00000161920	MED11
ENSG00000133805	AMPD3
ENSG00000115661	STK16
ENSG00000145349	CAMK2D
ENSG00000102804	TSC22D1
ENSG00000170004	CHD3
ENSG00000214021	TTLL3
ENSG00000149311	ATM
ENSG00000112096	SOD2
ENSG00000108523	RNF167
ENSG00000246582	AC100861.1
ENSG00000145354	CISD2
ENSG00000233806	LINC01237
ENSG00000221988	PPT2
ENSG00000119950	MXI1
ENSG00000100629	CEP128
ENSG00000113448	PDE4D
ENSG00000166037	CEP57
ENSG00000129696	TTI2
ENSG00000101888	NXT2
ENSG00000127084	FGD3
ENSG00000168883	USP39
ENSG00000066135	KDM4A
ENSG00000092108	SCFD1
ENSG00000167460	TPM4
ENSG00000213639	PPP1CB
ENSG00000083750	RRAGB
ENSG00000122390	NAA60
ENSG00000204410	MSH5
ENSG00000262879	AC005670.3
ENSG00000158805	ZNF276
ENSG00000118640	VAMP8
ENSG00000117262	GPR89A
ENSG00000197077	KIAA1671
ENSG00000125746	EML2
ENSG00000023171	GRAMD1B
ENSG00000109971	HSPA8
ENSG00000160305	DIP2A
ENSG00000170776	AKAP13
ENSG00000114738	MAPKAPK3
ENSG00000146112	PPP1R18
