## supplemental_table for "CamoTSS: analysis of alternative transcription start sites for cellular phenotypes and regulatory patterns from 5’ scRNA-seq data": Supplementary_Table5.xlsx

### Sheet: Sheet1
mode_1	mode_2	mode_3	mode_4
RAC2	TOM1	ASH2L	ZNF580
FHIT	PTPRM	P2RX5	LAIR1
INPP1	AC090152.1	ABHD3	NARF
COA1	CASP8	DLEU7	EPC1
ADK	ZNRF1	OLMALINC	MTHFS
UGP2	MBOAT7	RTN4	DENND2D
TACC3	STAG2	MKNK2	MAGED2
CUL9	DZIP3	HTRA2	ALYREF
TANK	PRR5	SLC16A3	FAM216A
RPTOR	NOSIP	LIMS1	ANKRD37
GNB2	RSRP1	BCL2L11	TSEN34
TYMP	RASA4B	RUFY1	FOXP1
PCDH9	HTATSF1	TGIF1	ZFYVE19
PRKCQ-AS1	ARID4A	OXR1	GLRX5
UNG	RELCH	AC069277.1	DCAF11
SPINT2	RFTN1	TMEM143	MYL6B
IMPDH1	VANGL1	EFNA3	INPP4B
TLE5	TBC1D1	DGKZ	TADA3
CREM	LRIG1	DGCR8	LAIR2
ATRIP	TNFRSF4	RAPGEF6	FBRS
COPS7B	ATP2C1	SETD9	SNUPN
BROX	UBALD2	ATF7IP	AC093512.2
CHMP7	SLC25A42	NET1	SLC43A2
SPATA13	SLC3A2	ING3	PSMB8-AS1
BFSP2	SPNS3	PACS1	CCDC90B
PRXL2B	NACA	RCC1	SGK3
PPP2R5C	KRIT1	RABGAP1L	MEST
	NFIC	HOOK2	LRRC28
	HSPE1	CCND3	CMTM3
	ETV5	NDRG1
	DPP4	KDM2A
	LMNA	LDLR
	PRDM4	CCNDBP1
	ST3GAL1	MSH3
	SCYL1	DCTN4
	CYTH4	TRIM8
	STAT3	ACLY
	MAZ	ABCA7
	CSK	BAZ2A
	LMO7	TSC2
	PHF8	SAMD3
	SIGIRR	BSCL2
	NAA35	ACSF3
	SRSF5	FRMD4A
	PIK3R1	TCEAL9
		ALDH5A1
